# A kidney-hypothalamus axis promotes compensatory glucose production in response to glycosuria

**DOI:** 10.1101/2023.09.01.555894

**Authors:** Tumininu S. Faniyan, Xinyi Zhang, Donald A. Morgan, Jorge Robles, Siresha Bathina, Paul S. Brookes, Kamal Rahmouni, Rachel J. Perry, Kavaljit H. Chhabra

## Abstract

The kidneys facilitate energy conservation through reabsorption of nutrients including glucose. Almost all the filtered blood glucose is reabsorbed by the kidneys. Loss of glucose in urine (glycosuria) is offset by an increase in endogenous glucose production to maintain normal energy supply in the body. How the body senses this glucose loss and consequently enhances glucose production is unclear. Using renal *Glut2* knockout mice, we demonstrate that elevated glycosuria activates the hypothalamic-pituitary-adrenal axis, which in turn drives endogenous glucose production. This phenotype was attenuated by selective afferent renal denervation, indicating the involvement of the afferent nerves in promoting the compensatory increase in glucose production. In addition, through plasma proteomics analyses we observed that acute phase proteins - which are usually involved in body’s defense mechanisms against a threat – were the top candidates which were either upregulated or downregulated in renal *Glut2* KO mice. Overall, afferent renal nerves contribute to promoting endogenous glucose production in response to elevated glycosuria and loss of glucose in urine is sensed as a biological threat in mice. These findings may be useful in improving efficiency of drugs like SGLT2 inhibitors that are intended to treat hyperglycemia by enhancing glycosuria but are met with a compensatory increase in endogenous glucose production.
