## Supplementary Table 1 for "A kidney-hypothalamus axis promotes compensatory glucose production in response to glycosuria"

### Sheet: List of metabolites
	CTRL1	CTRL2	CTRL3	CTRL4	CTRL5	CTRL6		EXPT7	EXPT8	EXPT9	EXPT10	EXPT11	EXPT12		AVG CTRL	AVG EXPT	CTRL SEM	EXPT SEM	FOLD CHG	P
Glucose-6-Phosphate/10	17.597	16.2533	26.4896	19.5383	17.734	17.734		11.6818	12.0545	14.9333	16.6691	17.3607	16.9277		19.2244	14.9378	1.51437	1.02863	0.777027	0.0412351
Glucose-1-Phosphate/10	18.2948	17.325	27.27	20.521	18.2031	18.2948		12.313	13.0292	15.1702	17.541	17.934	17.2276		19.9848	15.5358	1.52011	0.99058	0.777383	0.0341382
Fructose-6-Phosphate/10	14.4172	13.4886	21.7439	16.4468	14.7084	14.7084		10.3116	9.5487	12.495	13.391	14.4514	14.3348		15.9189	12.4221	1.22883	0.845212	0.780335	0.0410171
Fructose-1,6-Bisphosphate	6.71511	4.22563	2.83493	1.94689	4.43809	4.97783		5.0807	8.34222	2.19806	3.15219	2.39501	2.33226		4.18975	3.91674	0.681358	0.988338	0.93484	0.824678
Dihydroxyacetone-P/Glyceraldehyde-3-P	3.39492	2.91629	4.06944	2.74811	2.81651	8.00599		2.12968	2.87817	2.49333	2.87564	3.05206	2.80108		3.99188	2.70499	0.827865	0.137185	0.677625	0.156148
2/3-Phosphoglycerate	5.03152	3.25355	2.13792	1.45917	3.08409	1.69155		3.554	3.74909	2.67696	2.9197	2.04773	1.5665		2.7763	2.75233	0.539369	0.345088	0.991367	0.970878
Phosphoenolpyruvate	0.139236	0.0867746	0.029449	0.109226	0.109226	0.110054		0.117992	0.123298	0.123298	0.161654	0.148452	0.0335988		0.0973276	0.118049	0.015188	0.0182689	1.2129	0.403568
Acetyl-CoA	0.134331	0.155441	0.105041	0.0695738	0.376806	0.134331		0.271971	0.186658	0.200878	0.343049	0.257628	0.25804		0.162587	0.253037	0.0445349	0.022828	1.55632	0.100832
Lactate	34.8602	28.1267	21.5079	17.1269	23.3025	39.2991		31.5053	20.6452	24.4928	23.6705	19.2805	24.5145		27.3705	24.0181	3.43903	1.73659	0.877517	0.404614
Pentose-5-Phosphate/10	9.50657	8.44526	12.2012	5.68327	9.49419	14.9647		5.12387	8.71305	9.74534	10.4998	10.0224	11.8511		10.0492	9.32593	1.30422	0.938947	0.928027	0.662268
Erythrose-4-Phosphate	8.22496	7.37766	11.6337	8.65793	8.02091	25.2913		5.3023	6.11823	8.09333	7.42851	7.93313	8.10311		11.5344	7.1631	2.81728	0.481894	0.621021	0.157162
Sedoheptulose-7-Phosphate	47.8423	40.4606	61.0239	55.5504	48.0721	81.7208		26.9673	41.9759	54.6908	47.1578	41.5021	49.4475		55.7783	43.6236	5.93739	3.88819	0.782088	0.117563
UDP-Glucose/10	15.0347	13.0556	8.22568	9.52	7.56265	10.1184		14.5167	12.415	5.72892	12.3012	9.57254	9.88373		10.5862	10.7363	1.18261	1.24784	1.01418	0.932126
UDP-N-Acetyl-Glucosamine	54.6166	60.1204	45.391	49.7208	40.7712	56.6367		59.2006	68.0217	54.8814	59.8572	39.3755	40.2981		51.2095	53.6057	2.97487	4.68836	1.04679	0.675213
N-Acetyl-Glucosamine-1-Phosphate	1.43638	1.32826	1.1228	1.43698	1.34914	1.58361		1.5242	1.64448	1.43344	1.473	1.20128	1.65909		1.37619	1.48925	0.0626032	0.0684267	1.08215	0.250813
Serine	0.0870926	0.158249	0.12385	0.169197	0.123495	0.105619		0.0848052	0.0728042	0.0676385	0.0514401	0.0674929	0.0719592		0.127917	0.0693567	0.0126807	0.00441492	0.5422	0.00141823
Urate	20.5804	13.7237	15.461	15.6679	15.8748	15.6679		16.0569	14.5104	10.9487	11.0259	7.51077	5.17123		16.1626	10.8707	0.940384	1.67279	0.67258	0.0202108
Guanosine	0.0350874	0.0306651	0.0804026	0.108244	0.0616688	0.0616688		0.0192261	0.0245776	0.0390991	0.0292039	0.0433798	0.0342048		0.0629561	0.0316152	0.0118012	0.00369663	0.502178	0.0296511
Citrate	1	1.07468	1.65908	1.29224	1.05637	1.38454		1.15104	1.58951	1.80219	1.28223	1.60149	1.30608		1.24448	1.45542	0.102921	0.100749	1.1695	0.17375
Isocitrate	0.0631727	0.0152907	0.0782407	0.0881651	0.0423064	0.110622		0.0372784	0.0235611	0.0316129	0.024869	0.0412912	0.0292429		0.0662996	0.0313092	0.0138714	0.00283516	0.472239	0.0330267
Aconitate	0.0158327	0.0512153	0.00929939	0.0114571	0.0782861	0.0624235		0.0226826	0.033085	0.033085	0.047197	0.0138973	0.0489509		0.0380857	0.0331496	0.0121295	0.00555946	0.870396	0.719141
Itaconate	0.198731	0.328481	0.0806314	0.0772911	0.0875702	0.0982496		0.389507	0.263798	0.351014	0.224945	0.0519236	0.0543602		0.145159	0.222591	0.0411355	0.0587327	1.53343	0.305558
alpha-Ketoglutarate_(a-KG)	0.0898302	0.0893046	0.0230342	0.0311741	0.0202528	0.0726614		0.163863	0.124666	0.0614565	0.062307	0.0200282	0.0472056		0.0543762	0.079921	0.0135356	0.0218762	1.46978	0.344133
2-Hydroxyglutarate	2.40831	1.93375	1	1	0.900438	2.15432		2.10182	1.20687	1.48338	1.31177	1.06148	1.62351		1.56614	1.46481	0.27535	0.15099	0.935301	0.753593
Succinate	11.0503	8.43848	8.86146	7.91601	8.5784	10.445		9.34134	10.8635	11.2014	10.0147	6.48688	6.60135		9.21494	9.08486	0.506683	0.846383	0.985883	0.897699
Methyl-malonate	0.937533	0.808209	0.696075	0.618038	0.674642	0.869432		0.956476	1	0.948927	0.91834	0.473519	0.583457		0.767321	0.813453	0.0506693	0.0918447	1.06012	0.669441
Fumarate	0.0724971	0.0928408	0.125776	0.15537	0.118594	0.300952		0.152857	0.0883172	0.229704	0.154166	0.166595	0.190675		0.144338	0.163719	0.0334017	0.0191342	1.13427	0.625537
Malate	21.5836	31.3448	26.1306	42.0229	22.4119	44.3694		26.5902	35.2948	27.6068	32.6451	21.8382	21.8605		31.3105	27.6393	4.0246	2.24956	0.882747	0.444373
Oxaloacetate	0.172962	0.157646	0.170463	0.0883153	0.201416	0.128118		0.0632153	0.120601	0.0334382	0.0770307	0.0952766	0.24503		0.153153	0.105765	0.016199	0.0303272	0.690584	0.198174
Xanthine	0.982651	1	1.85063	1.01958	1.4882	1.96209		0.865257	1.09821	1.13054	1.01477	1.07128	1.09161		1.38386	1.04528	0.182951	0.0392566	0.755336	0.100489
Glutamate	9.17251	8.01106	7.09155	17.6015	5.18476	19.1376		6.17392	7.73765	8.08104	6.31374	5.72749	6.67241		11.0332	6.78438	2.38859	0.3792	0.614907	0.109472
Aspartate	6.39983	5.04889	4.57736	3.55904	5.13296	7.17471		6.06478	4.2469	4.73617	3.91452	3.58304	3.1909		5.31546	4.28938	0.528104	0.416316	0.806963	0.158034
Hypoxanthine	0.533121	0.391061	0.908986	0.291419	0.632131	0.869226		0.256206	0.396258	0.361644	0.435326	0.412455	0.498812		0.604324	0.39345	0.102017	0.0332021	0.651058	0.0777149
Gluconate	22.995	27.1441	17.3494	22.1924	15.4523	21.813		19.8197	20.0307	19.485	19.519	17.258	19.2364		21.1577	19.2248	1.71043	0.409313	0.908641	0.297496
Inosine	4.34425	4.85676	10.333	6.10107	5.88337	5.88337		2.71946	3.8197	5.17603	4.12188	5.63984	5.22968		6.23364	4.4511	0.866664	0.449089	0.714045	0.0977867
Tyrosine	0.0265253	0.0324414	0.0658562	0.0225545	0.0373086	0.0604514		0.0395639	0.0293532	0.0195868	0.0138892	0.0298931	0.0385824		0.0408562	0.0284781	0.00737721	0.00416193	0.697032	0.174613
Cystathionine	0.0521775	0.0276729	0.0032548	0.022903	0.0333405	0.027273		0.0486633	0.0192982	0.0109509	0.0213653	0.0210381	0.0370623		0.0277703	0.0263964	0.00645934	0.00563485	0.950525	0.875847
3-Hydroxybutyrate	0.279292	0.282321	0.302111	0.153898	0.182482	0.192808		0.184914	0.246029	0.327116	0.246029	0.256599	0.117803		0.232152	0.229748	0.0256723	0.029025	0.989647	0.951765
Phenylalanine	0.649328	0.807625	0.780895	0.780895	0.477461	0.895384		0.644073	0.949399	0.758592	0.780239	0.642017	0.675621		0.731931	0.741657	0.0602272	0.0478691	1.01329	0.901909
Xanthosine	6.81162	4.79218	6.97729	0.851924	7.60354	3.87437		4.28953	4.79867	4.69439	4.31906	3.6646	2.32272		5.15182	4.01483	1.0384	0.375504	0.779303	0.327419
Histidine	0.0197027	0.0339373	0.00893412	0.011962	0.020936	0.0171772		0.0202837	0.0193791	0.014281	0.0246782	0.00974256	0.0201129		0.0187749	0.0180796	0.00356482	0.00214599	0.962965	0.870616
Glutamine	4.06513	3.51071	3.97218	1.60321	2.94869	1.87309		2.97806	2.34024	2.59335	2.03334	2.30469	1.49911		2.9955	2.29147	0.430655	0.204904	0.764969	0.170666
Taurine	87.4854	56.8568	92.5401	45.3979	76.793	124.199		75.775	82.9307	94.5324	82.1135	78.9895	75.8564		80.5453	81.6996	11.4138	2.84579	1.01433	0.923772
Cysteine	0.00933181	0.00428238	0.00185752	0.00524078	0.00557009	0.00339195		0.011147	0.00627637	0.00627637	0.0105258	0.00193874	0.000533471		0.00494576	0.00611628	0.0010345	0.00176468	1.23667	0.579802
Phosphoethanolamine	1.60916	1.65468	0.933031	1.38295	1.18684	2.13911		1.63757	0.964372	0.872058	0.689094	1	0.993939		1.4843	1.02617	0.170885	0.131241	0.691353	0.0594006
Threonine	0.213365	0.127146	0.12525	0.113668	0.126551	0.230324		0.204498	0.204973	0.176693	0.150192	0.0948806	0.127648		0.156051	0.159814	0.0210176	0.0179485	1.02412	0.894392
Methionine	0.0134982	0.00739158	0.0270738	0.00609871	0.0124793	0.0269163		0.00688612	0.0168694	0.00609001	0.007021	0.0137879	0.00879364		0.0155763	0.00990801	0.00379259	0.00179629	0.636095	0.206553
Galactose	1.35921	1.24347	1.04787	1.00663	1	1.8028		1	1.28533	0.965874	1	0.867029	1		1.24333	1.01971	0.126474	0.0571343	0.820142	0.138182
Acetyl-Carnitine	0.123669	0.0660019	0.017118	0.0271444	0.0166302	0.0271444		0.100079	0.0861549	0.0824001	0.0742997	0.015123	0.0131314		0.0462847	0.0618646	0.0171658	0.0154773	1.33661	0.515541
S-Lactoylglutathione	0.00897099	0.00824034	0.0044046	0.00350194	0.00645993	0.00357838		0.016702	0.00177815	0.0144405	0.00347234	0.00455832	0.0100538		0.00585936	0.00850083	0.000976193	0.00252305	1.45081	0.351894
a-KetomethylvalerateKMV/a-Ketoisocaproate	0.0647416	0.074578	0.107447	0.0609775	0.0579944	0.14863		0.0387562	0.0777689	0.0786064	0.0585338	0.0840528	0.107886		0.0857281	0.0742674	0.0145773	0.0096015	0.866313	0.526274
Kynurenate	0.00459279	0.00754803	0.0113612	0.0029588	0.00262466	0.00899711		0.00616606	0.00886402	0.0105725	0.00346941	0.00355775	0.00441046		0.00634709	0.00617337	0.00143783	0.00120903	0.972629	0.928146
Malonyl-CoA	0.000853345	0.00294572	0.00354656	0.00354656	0.0114281	0.0176912		0.00792502	0.00601513	0.0127681	0.0240234	0.00818483	0.00346132		0.00666857	0.0103963	0.00265406	0.00299782	1.559	0.373769
Coenzyme-A_(CoA)	0.277384	0.235489	0.017346	0.0155791	0.470477	0.410371		0.362633	0.364014	0.255457	0.411684	0.190298	0.127321		0.237774	0.285235	0.0782036	0.0458339	1.1996	0.611975
Propanoyl-CoA	0.00642913	0.0106106	0.00705443	0.000485133	0.0127755	0.0124183		0.00780975	0.011517	0.00395393	0.00474168	0.00251118	0.00835225		0.00829551	0.00648096	0.00190134	0.00136381	0.781262	0.456001
UDP-Glucuronate/10	13.1962	11.9824	13.254	8.71422	13.8793	21.5958		16.3655	14.6244	17.734	14.8045	8.53236	9.32399		13.7703	13.5641	1.73789	1.54051	0.985026	0.931006
Glutathione_reduced_(GSH)/10	25.723	21.1429	21.7859	11.9646	18.6685	31.9636		23.0065	20.0912	20.6775	20.2008	18.6913	19.592		21.8748	20.3765	2.74243	0.593722	0.93151	0.60505
Glutathione_oxidized_(GSSG)	18.0295	13.7173	34.0407	54.4796	23.5304	45.7075		18.3675	12.7901	15.4242	14.2723	25.2238	34.1238		31.5842	20.0336	6.57652	3.34243	0.634293	0.148483
Nic_Ad_Dinuc_Phos_Ox_(NADP+)	0.00161336	0.00149904	0.00473507	0.00474072	0.000619907	0.000637919		0.00341024	0.000414159	0.000767296	0.00131174	0.00364841	0.000853292		0.00230767	0.00173419	0.000787075	0.000580379	0.75149	0.570587
Nic_Ad_Dinuc_Phos_Red_(NADPH)	0.00829253	0.00311062	0.000704075	0.00124228	0.00877673	0.0131808		0.00292403	0.0126604	0.010298	0.0159004	0.00216283	0.00168949		0.00588451	0.00760586	0.0020288	0.00250429	1.29252	0.60495
Nic_Ad_Dinuc_Ox_(NAD+)	1.89623	0.892958	1.69269	1.46742	1.4712	0.937604		1.58613	0.989682	1.19998	0.981773	1.42747	2.14418		1.39302	1.3882	0.164534	0.179968	0.996543	0.984631
Nic_Ad_Dinuc_Red_(NADH)	0.00400475	0.0081091	0.00400475	0.00553008	0.00125894	0.00171667		0.00381806	0.00424367	0.00184447	0.00423759	0.00161462	0.00177266		0.00410405	0.00292184	0.00103099	0.000531406	0.711942	0.332111
Ascorbate/10	11.8871	11.1483	10.1013	8.3974	8.43774	15.8002		13.8217	13.0165	14.7609	13.8054	12.7074	13.9322		10.962	13.674	1.12529	0.297414	1.2474	0.042046
Adenosine_Monophosphate_(AMP)	110.66	119.15	47.8342	54.5824	66.5828	55.9815		89.1981	101.156	111.037	116.396	42.043	58.3996		75.7985	86.3717	12.655	12.2255	1.13949	0.561282
Adenosine_Diphosphate_(ADP)/10	12.2263	10.5813	6.14019	7.04601	5.49037	10.7943		14.3556	13.546	11.454	12.0687	5.89004	8.12851		8.71307	10.9071	1.15396	1.33412	1.25181	0.241925
Adenosine_Triphosphate_(ATP)	3.96926	3.85033	4.66708	4.33536	4.13305	6.56943		6.2239	6.43876	4.39627	5.26861	4.20306	3.52374		4.58742	5.00906	0.413526	0.476746	1.09191	0.519194
Cytidine_Diphosphate_(CDP)	0.0736365	0.0464747	0.170074	0.198641	0.0758482	0.200922		0.196512	0.151915	0.0747694	0.0807941	0.171052	0.215898		0.127599	0.14849	0.0285182	0.024075	1.16372	0.587966
Cytidine_Triphosphate_(CTP)	0.0843792	0.11551	0.0271785	0.0181983	0.0259418	0.0749995		0.131692	0.254956	0.131692	0.237919	0.0453259	0.034988		0.0577012	0.139429	0.0161798	0.0378285	2.41639	0.0750676
Uridine_Triphosphate_(UTP)	0.896001	0.84251	0.374308	0.431555	0.385924	0.562357		0.644609	0.972637	1	1.03143	0.47295	0.514839		0.582109	0.772744	0.0950549	0.105092	1.32749	0.208237
Guanosine_Diphosphate_(GDP)	17.1926	14.0527	9.61454	9.49699	9.00358	10.0837		21.2934	23.7726	19.1392	19.55	9.24952	12.2978		11.574	17.5504	1.35023	2.27847	1.51636	0.0476485
Guanosine_Triphosphate_(GTP)	0.0793039	0.0615198	0.0178261	0.0122205	0.045597	0.045597		0.0257363	0.0421198	0.0705793	0.0317621	0.0163801	0.029183		0.0436774	0.0359601	0.0104128	0.00771985	0.823312	0.564831
Flavin_Mononucleotide_(FMN)	0.337638	0.37828	0.169438	0.164125	0.111197	0.111287		0.504681	0.60523	0.939741	0.495527	0.129716	0.23792		0.211994	0.485469	0.047554	0.116764	2.29001	0.055252
Flavin_Adenine_Dinucleotide_(FAD)	7.88835	5.87756	5.21868	2.13858	4.85577	7.5048		7.19022	6.58025	5.77343	6.9892	4.6688	6.4441		5.58062	6.27433	0.848927	0.378634	1.12431	0.472669
