## Supplementary Table 2 for "A kidney-hypothalamus axis promotes compensatory glucose production in response to glycosuria"

### Sheet: Protein ID Summary
	Spot number corresponds to the number mentioned in Fig. 4a
	Spot number	MALDI well number	Fold change and Match Quality	Top Ranked Protein Name [Species]	Accession No.	Protein MW	Protein PI	Pep.Count	Protein Score	Protein Score C.I.%	Total Ion Score	Total Ion C.I.%	Comments / Other Possible Hits
	47	D12	-3.92	Glutathione peroxidase 3 OS=Mus musculus OX=10090 GN=Gpx3 PE=1 SV=2	GPX3_MOUSE	25408.8	8.33	6	228	100	194	100
	14	D3	-2.4	Fibrinogen beta chain OS=Mus musculus OX=10090 GN=Fgb PE=1 SV=1	FIBB_MOUSE	54717.7	6.68	18	608	100	513	100
	56	D19	-1.79	Transthyretin OS=Mus musculus OX=10090 GN=Ttr PE=1 SV=1	TTHY_MOUSE	15766	5.77	5	494	100	462	100
	57	D20	-1.75	Transthyretin OS=Mus musculus OX=10090 GN=Ttr PE=1 SV=1	TTHY_MOUSE	15766	5.77	5	363	100	331	100
	55	D18	-1.72	Sterile alpha motif domain-containing protein 9-like OS=Mus musculus OX=10090 GN=Samd9l PE=1 SV=2	SAM9L_MOUSE	180089	6.57	19	53	91.825	23	43.74
	53	D16	-1.63	Rho guanine nucleotide exchange factor 19 OS=Mus musculus OX=10090 GN=Arhgef19 PE=1 SV=1	ARHGJ_MOUSE	88795.9	8.64	7	46	56.098	36	96.574
	16	D4	-1.6	Fibrinogen alpha chain OS=Mus musculus OX=10090 GN=Fga PE=1 SV=1	FIBA_MOUSE	87375.3	5.77	15	331	100	287	100
	54	D17	-1.57	Haptoglobin OS=Mus musculus OX=10090 GN=Hp PE=1 SV=1	HPT_MOUSE	38727.5	5.88	5	100	100	85	100
	45	D11	1.43	Albumin OS=Mus musculus OX=10090 GN=Alb PE=1 SV=3	ALBU_MOUSE	68647.7	5.75	12	235	100	200	100
	37	D5	1.45	Adiponectin OS=Mus musculus OX=10090 GN=Adipoq PE=1 SV=2	ADIPO_MOUSE	26792.2	5.3	4	179	100	163	100
	44	D10	1.48	Mannose-binding protein A OS=Mus musculus OX=10090 GN=Mbl1 PE=1 SV=1	MBL1_MOUSE	25379.8	7.55	8	209	100	171	100	contains hit#2: Carbonic anhydrase 3
	38	D6	1.51	Mannose-binding protein C OS=Mus musculus OX=10090 GN=Mbl2 PE=1 SV=2	MBL2_MOUSE	25940.9	4.96	7	429	100	391	100	contains hit#2: Ig kappa chain
	51	D14	1.53	Major urinary protein 18 OS=Mus musculus OX=10090 GN=Mup18 PE=3 SV=1	MUP18_MOUSE	20749.3	4.89	9	411	100	350	100
	64	D24	1.54	Apolipoprotein A-II OS=Mus musculus OX=10090 GN=Apoa2 PE=1 SV=2	APOA2_MOUSE	11301.7	6.56	2	49	79.933	39	98.547
	65	E1	1.58	ATPase inhibitor, mitochondrial OS=Mus musculus OX=10090 GN=Atp5if1 PE=1 SV=2	ATIF1_MOUSE	12151.2	9.64	9	56	95.296
	1	D1	1.6	Albumin OS=Mus musculus OX=10090 GN=Alb PE=1 SV=3	ALBU_MOUSE	68647.7	5.75	16	561	100	499	100
	50	D13	1.64	Major urinary protein 2 OS=Mus musculus OX=10090 GN=Mup2 PE=1 SV=1	MUP2_MOUSE	20650.3	5.04	10	367	100	299	100
	60	D21	1.77	Hemoglobin subunit alpha OS=Mus musculus OX=10090 GN=Hba PE=1 SV=2	HBA_MOUSE	15075.8	7.96	6	473	100	429	100
	52	D15	1.79	Major urinary protein 18 OS=Mus musculus OX=10090 GN=Mup18 PE=3 SV=1	MUP18_MOUSE	20749.3	4.89	9	467	100	405	100
	40	D8	1.89	Ig kappa chain V-V region MOPC 41 OS=Mus musculus OX=10090 GN=Gm5571 PE=1 SV=1	KV5A7_MOUSE	14302	5.32	1	147	100	142	100
	62	D22	1.91	Hemoglobin subunit alpha OS=Mus musculus OX=10090 GN=Hba PE=1 SV=2	HBA_MOUSE	15075.8	7.96	6	499	100	456	100
	66	E2	1.91	Kinesin-like protein KIF7 OS=Mus musculus OX=10090	KIF7_MOUSE	151531	6.11	22	71	99.87	13	0
	2	D2	2	Alpha-1-antitrypsin 1-1 OS=Mus musculus OX=10090 GN=Serpina1a PE=1 SV=4	A1AT1_MOUSE	45973.5	5.44	6	199	100	178	100
	63	D23	2.08	Hemoglobin subunit alpha OS=Mus musculus OX=10090 GN=Hba PE=1 SV=2	HBA_MOUSE	15075.8	7.96	6	152	100	111	100
	39	D7	2.49	Mannose-binding protein C OS=Mus musculus OX=10090 GN=Mbl2 PE=1 SV=2	MBL2_MOUSE	25940.9	4.96	5	164	100	142	100
	42	D9	3.37	Mannose-binding protein A OS=Mus musculus OX=10090 GN=Mbl1 PE=1 SV=1	MBL1_MOUSE	25379.8	7.55	7	214	100	182	100	contains hit#2: Carbonic anhydrase 3
	Control
	1 fmol	G1		Beta-galactosidase OS=Escherichia coli O9:H4 (strain HS) OX=331112 GN=lacZ PE=3 SV=1	BGAL_ECOHS	116388	5.2	18	182	100	115	100
	1 fmol	G2		Beta-galactosidase OS=Escherichia coli O9:H4 (strain HS) OX=331112 GN=lacZ PE=3 SV=1	BGAL_ECOHS	116388	5.2	14	176	100	135	100
	1 fmol	G3		Beta-galactosidase OS=Escherichia coli O9:H4 (strain HS) OX=331112 GN=lacZ PE=3 SV=1	BGAL_ECOHS	116388	5.2	17	239	100	178	100
	1 fmol	G4		Beta-galactosidase OS=Escherichia coli (strain K12) OX=83333 GN=lacZ PE=1 SV=2	BGAL_ECOLI	116409	5.28	16	175	100	121	100
